# The antimalarial natural product salinipostin A identifies essential α/β serine hydrolases involved in lipid metabolism in *P. falciparum* parasites

**DOI:** 10.1101/827287

**Authors:** Euna Yoo, Christopher J. Schulze, Barbara H. Stokes, Ouma Onguka, Tomas Yeo, Sachel Mok, Nina F. Gnädig, Yani Zhou, Kenji Kurita, Ian T. Foe, Stephanie M. Terrell, Michael J. Boucher, Piotr Cieplak, Roger G. Linington, Jonathan Z. Long, Anne-Catrin Uhlemann, Eranthie Weerapana, David A. Fidock, Matthew Bogyo

## Abstract

Salinipostin A (Sal A) is a potent antimalarial marine natural product with an undefined mechanism of action. Using a Sal A-derived activity-based probe, we identify its targets in the *Plasmodium falciparum* parasite. All of the identified proteins contain α/β serine hydrolase domains, and several are essential for parasite growth. One of the essential targets displays high homology to human monoacylglycerol lipase (MAGL) and is able to process lipid esters including a MAGL acylglyceride substrate. This Sal A target is inhibited by the anti-obesity drug Orlistat, which disrupts lipid metabolism and produces disorganized and stalled schizonts similar to Sal A. Resistance selections yielded parasites that showed only minor reductions in sensitivity and that acquired mutations in a protein linked to drug resistance in *Toxoplasma gondii*. This inability to evolve efficient resistance mechanisms combined with the non-essentiality of human homologs makes the serine hydrolases identified here promising antimalarial targets.
