## Supplemental Table 2 for "The antimalarial natural product salinipostin A identifies essential α/β serine hydrolases involved in lipid metabolism in *P. falciparum* parasites"

### Sheet: Table S8_IC50
Table S1. IC50 and IC90 values of P. falciparum lines selected for resistance to Sal A.
Parasite line	Selection agent	Mutation in PF3D7_1324400a	Inhibitor tested	Mean ± SEM IC50 (nM)b	Nc	Fold changed	P valuee	Mean ± SEM IC90 (nM)f	N	Fold change	P value
Dd2 Polδ (parent)	--	--	Sal A	368 ± 44	5	--	--	988 ± 88	4	--	--
Dd2 Polδ_Sal AFl1A9	Sal A	intron 1	Sal A	1124 ± 253	5	3.0585	0.0159 (*)	16193 ± 872	5	16.3897	0.0159 (*)
Dd2 Polδ_Sal AFl1C12	Sal A	T145I	Sal A	3213 ± 283	5	8.74286	0.0159 (*)	19892 ± 63	5	20.1336	0.0159 (*)
Dd2 Polδ_Sal AFl2A2	Sal A	P102L	Sal A	2054 ± 310	5	5.58912	0.0159 (*)	19700 ± 126	5	19.9393	0.0159 (*)
Dd2Polδ_ Sal AFl2D7	Sal A	A20V	Sal A	835 ± 192	5	2.27156	0.0159 (*)	11979 ± 927	5	12.1245	0.0159 (*)
Dd2 Polδ_Sal AFl2G3	Sal A	A20V	Sal A	1335 ± 250	5	3.63265	0.0159 (*)	10808 ± 896	5	10.9393	0.0159 (*)
Dd2 Polδ	--	--	JW651	1107 ± 93	5	--	--	1853 ± 258	5	--	--
Dd2 Polδ_Sal AFl1A9	Sal A	intron 1	JW651	1139 ± 83	5	1.02891	0.5476 (ns)	2169 ± 82	5	1.17053	0.4206
Dd2 Polδ_Sal AFl1C12	Sal A	T145I	JW651	1299 ± 108	5	1.17344	0.2222 (ns)	2269 ± 24	5	1.2245	0.2222
Dd2 Polδ_Sal AFl2A2	Sal A	P102L	JW651	1263 ± 67	5	1.14092	0.5476 (ns)	2257 ± 23	5	1.21802	0.4206
Dd2Polδ_ Sal AFl2D7	Sal A	A20V	JW651	1116 ± 26	5	1.00813	0.8413 (ns)	2188 ± 26	5	1.18079	0.6905
Dd2 Polδ_Sal AFl2G3	Sal A	A20V	JW651	1718 ± 68	5	1.55194	0.0079 (**)	2360 ± 36	5	1.27361	0.0159 (*)
Dd2 Polδ	--	--	Orlistat	783 ± 86	5	--	--	2193 ± 28	4	--	--
Dd2 Polδ_Sal AFl1A9	Sal A	intron 1	Orlistat	875 ± 73	5	1.1175	0.8413 (ns)	2277 ± 98	5	1.0383	0.7302
Dd2 Polδ_Sal AFl1C12	Sal A	T145I	Orlistat	1007 ± 61	5	1.28608	0.0556 (ns)	2513 ± 147	5	1.14592	0.2857
Dd2 Polδ_Sal AFl2A2	Sal A	P102L	Orlistat	879 ± 22	5	1.12261	0.3095 (ns)	2420 ± 87	5	1.10351	0.1905
Dd2Polδ_ Sal AFl2D7	Sal A	A20V	Orlistat	798 ± 54	5	1.01916	0.6905 (ns)	2143 ± 140	5	0.9772	0.7302
Dd2 Polδ_Sal AFl2G3	Sal A	A20V	Orlistat	954 ± 48	5	1.21839	0.0952 (ns)	2419 ± 21	5	1.10306	0.0159 (*)
aThe T145I mutation in clone Fl1C12 was also observed in the sequenced clone Fl1E12, which was identical in its genome sequence and was therefore not phenotyped.
aIC50 values represent concentrations at which growth was inhibited by 50% in 72 hr assays with asynchronous cultures.
bN, number of independent experiments (each with technical duplicates).
cFold change values represent the ratio of the IC50 of the selected line to the IC50 of the parental line.
dStatistics were performed using Mann-Whitney U tests, comparing K13-mutant lines to the wild-type (WT) line in the same genetic background.
eIC90 values represent concentrations at which growth was inhibited by 90% in 72 hr assays with asynchronous cultures.
NA, not applicable (reference line); ns, not significant; ** P<0.01, *** P<0.001, **** P<0.0001
